# Same-Slide Spatial Multi-Omics Integration Reveals Tumor Virus-Linked Spatial Reorganization of the Tumor Microenvironment

**DOI:** 10.1101/2024.12.20.629650

**Authors:** Yao Yu Yeo, Yuzhou Chang, Huaying Qiu, Stephanie Pei Tung Yiu, Hendrik A Michel, Wenrui Wu, Xiaojie Jin, Shoko Kure, Lindsay Parmelee, Shuli Luo, Precious Cramer, Jia Le Lee, Yang Wang, Jason Yeung, Nourhan El Ahmar, Berkay Simsek, Razan Mohanna, McKayla Van Orden, Wesley Lu, Kenneth J Livak, Shuqiang Li, Jahanbanoo Shahryari, Leandra Kingsley, Reem N Al-Humadi, Sahar Nasr, Dingani Nkosi, Sam Sadigh, Philip Rock, Leonie Frauenfeld, Louisa Kaufmann, Bokai Zhu, Ankit Basak, Nagendra Dhanikonda, Chi Ngai Chan, Jordan Krull, Ye Won Cho, Chia-Yu Chen, Jia Ying Joey Lee, Hongbo Wang, Bo Zhao, Lit-Hsin Loo, David M Kim, Vassiliki Boussiotis, Baochun Zhang, Alex K Shalek, Brooke Howitt, Sabina Signoretti, Christian M Schürch, F Stephan Hodi, W Richard Burack, Scott J Rodig, Qin Ma, Sizun Jiang

**Author notes:** Co-first authors (Yao Yu Yeo, Yuzhou Chang, Huaying Qiu). Co-second authors (Stephanie Pei Tung Yiu, Hendrik A Michel). Senior authors (Qin Ma, Sizun Jiang).

## Abstract

The advent of spatial transcriptomics and spatial proteomics have enabled profound insights into tissue organization to provide systems-level understanding of diseases. Both technologies currently remain largely independent, and emerging same slide spatial multi-omics approaches are generally limited in plex, spatial resolution, and analytical approaches. We introduce IN-situ DEtailed Phenotyping To High-resolution transcriptomics (IN-DEPTH), a streamlined and resource-effective approach compatible with various spatial platforms. This iterative approach first entails single-cell spatial proteomics and rapid analysis to guide subsequent spatial transcriptomics capture on the same slide without loss in RNA signal. To enable multi-modal insights not possible with current approaches, we introduce k-bandlimited Spectral Graph Cross-Correlation (SGCC) for integrative spatial multi-omics analysis. Application of IN-DEPTH and SGCC on lymphoid tissues demonstrated precise single-cell phenotyping and cell-type specific transcriptome capture, and accurately resolved the local and global transcriptome changes associated with the cellular organization of germinal centers. We then implemented IN-DEPTH and SGCC to dissect the tumor microenvironment (TME) of Epstein-Barr Virus (EBV)-positive and EBV-negative diffuse large B-cell lymphoma (DLBCL). Our results identified a key tumor-macrophage-CD4 T-cell immunomodulatory axis differently regulated between EBV-positive and EBV-negative DLBCL, and its central role in coordinating immune dysfunction and suppression. IN-DEPTH enables scalable, resource-efficient, and comprehensive spatial multi-omics dissection of tissues to advance clinically relevant discoveries.
