## Supplementary Tables for "Same-Slide Spatial Multi-Omics Integration Reveals Tumor Virus-Linked Spatial Reorganization of the Tumor Microenvironment": tableSupp6_AntibodyPanel.xlsx

### Sheet: tableSupp6_Ab
Antibody Panel Figure 1C row 1
Target	Clone	Vendor	Catalog number	Oligo	Fluorophore	Titer (dilution or ug/ml)	Exposure (ms)
CD8	D8A8Y	CST	81575SF	81	ATTO550	1/100	250
FoxP3	236A/E7	Thermo	14-4777-82	61	ATTO550	2.5	250
CD11b	EPR1344	abcam	ab209970	28	ATTO550	1/50	250
CD11c	EP1347Y	abcam	ab216655	49	ATTO550	1/100	250
Pax5	D7H5X	CST	93009SF	7	ATTO550	1/100	250
CD20	rIGEL/773	Novus Biologicals	NBP2-54591	48	ATTO550	1/100	250
CD3	D7A6E	CST	24581SF	77	AlexaFluor 647	1/75	250
CD4	EPR6855	abcam	ab181724	20	AlexaFluor 647	1/40	250
CD68	D4B9C	CST	26042SF	70	AlexaFluor 647	1/100	250
CD163	EDHu-1	Novus Biologicals	BN110-40686	45	AlexaFluor 647	1/100	250
Granzyme B	D6E9W	CST	79903SF	8	AlexaFluor 647	1/200	250
CD31	C31.3+C31.7+C31.10	Novus Biologicals	NBP2-47785	68	AlexaFluor 647	2/200	250
Antibody Panel Figure 1C row 2
Target	Clone	Vendor	Catalog number	Oligo	Fluorophore	Titer (dilution or ug/ml)	Exposure (ms)
CD3	D7A6E	CST	24581SF	77	AlexaFluor 532	1/75	250
CD4	EPR6855	abcam	ab181724	20	AlexaFluor 532	1/40	250
CD8	D8A8Y	CST	81575SF	81	AlexaFluor 532	1/100	250
FoxP3	236A/E7	Thermo	14-4777-82	61	AlexaFluor 532	2.5	250
CD11b	EPR1344	abcam	ab209970	28	AlexaFluor 594	1/50	250
CD11c	EP1347Y	abcam	ab216655	49	AlexaFluor 594	1/100	250
Pax5	D7H5X	CST	93009SF	7	AlexaFluor 594	1/100	250
CD20	rIGEL/773	Novus Biologicals	NBP2-54591	48	AlexaFluor 594	1/100	250
CD68	D4B9C	CST	26042SF	70	AlexaFluor 647	1/100	250
CD163	EDHu-1	Novus Biologicals	BN110-40686	45	AlexaFluor 647	1/100	250
Granzyme B	D6E9W	CST	79903SF	8	AlexaFluor 647	1/200	250
CD31	C31.3+C31.7+C31.10	Novus Biologicals	NBP2-47785	68	AlexaFluor 647	2/200	250
Antibody Panel Figure 1C row 3
Target	Clone	Vendor	Catalog number	Oligo	Fluorophore	Titer (dilution or ug/ml)	Exposure (ms)
PD-L1	E1L3N	CST	85164SF	NA	AlexaFluor 488	1/100	5.61	Round 1
CD3	D7A6E	CST	24581SF	NA	AlexaFluor 594	1/100	8.75	Round 1
CD68	D4B9C	CST	26042SF	NA	AlexaFluor 647	1/100	45	Round 1
Tox/Tox2	E6I3Q	CST	16355SF	NA	AlexaFluor 750	1/100	100	Round 1
panCK	C11	CST	17171SF	NA	AlexaFluor 488	1/100	15	Round 2
PD-1	D4W2J	CST	63815SF	NA	AlexaFluor 594	1/100	29.18	Round 2
CD8	D8A8Y	CST	81575SF	NA	AlexaFluor 647	1/100	11.39	Round 2
CD163	D6U1J	CST	25121SF	NA	AlexaFluor 750	1/100	53.4	Round 2
Antibody Panel Figure 1C rows 4-5
Target	Clone	Vendor	Catalog number	Oligo	Fluorophore	Titer (dilution or ug/ml)	Exposure (ms)
CD8	C8/144B	Agilent	M7103	NA	Opal Polaris 480	1/2500	2.42
CD20	L26	Agilent	M0755	NA	Opal Polaris 520	1/800	12.48
LAG3	17B4	LifeSpan Biosciences	LS-C344932	NA	Opal Polaris 570	0.33	35.03
Tim-3	Polyclonal	R&D Systems	AF2365	NA	Opal Polaris 620	1/750	15.00
PD-1	EH33	from freeman laboratory	NA	NA	Opal Polaris 690	0.5	13.81
CD163	10D6	Leica	NCL-L-CD163	NA	Opal Polaris 780	1/200	11.20	Imaged using DIG
Antibody Panel Figure 1C row 6
Target	Clone	Vendor	Catalog number	Oligo	Fluorophore	Titer (dilution or ug/ml)	Exposure (ms)
CD3	D7A6E	CST	71928BC	77	AlexaFluor 647	7.5	200
CD4	MSVA-004R	CST	23140SF	20	AlexaFluor 532	1/100	150
CD8	D8A8Y	CST	81575SF	8	AlexaFluor 532	7.5	200
CD68	D4B9C	CST	26042SF	70	AlexaFluor 532	5	200
Pax5	D7H5X	CST	93009SF	7	AlexaFluor 647	15	200
CD56	E7X9M	CST	88856SF	36	AlexaFluor 532	7.5	200
CD15	MC480	CST	74180SF	14	AlexaFluor 647	7.5	200
CD11b	D6X1N	CST	76720	53	AlexaFluor 532	10	75
CD11c	EP1347Y	Abcam	ab216655	49	AlexaFluor 647	2.5	200
CD138	281-2	Biolegend	142502	67	AlexaFluor 532	1/75	200
HLA-1	EMR8-5	BD	28149SF		AlexaFluor 532	10	150
CD31	C31.3+C31.7+C31.10	Novus	NBP2-47785	75	AlexaFluor 647	1/200	200
a-SMA	D4K9N	CST	49393	51	AlexaFluor 532	1/100	150
Vimentin	D21H3	CST	87475BC	41	AlexaFluor 647	3	100
Collagen A1	E8F4L	CST	92025BC	61	AlexaFluor 647	5	200
E-cadherin	24E10	CST	3195S	46	AlexaFluor 532	5	200
KRT14	SP53	Abcam	ab236439	32	AlexaFluor 532	1/100	200
CD44	IM-7	Biolegend	1030461	44	AlexaFluor 532	1/100	200
HLA-DR	E9R2Q	CST	88471	65	AlexaFluor 647	5	150
Ki-67	8D5	CST	52996	6	AlexaFluor 647	2	50
ICOS	D1K2T	CST	30847	74	AlexaFluor 647	5	200
Antibody Panel Figure 1C row 7
Target	Clone	Vendor	Catalog number	Oligo	Fluorophore	Titer (dilution or ug/ml)	Exposure (ms)
CD8	D8A8Y	CST	81575SF	8	ATTO550	5	250
CD11c	EP1347Y	abcam	ab216655	49	ATTO550	5	250
Cytokeratin	C11	Biolegend	628602	62	ATTO550	1/200	250
CD3	D7A6E	CST	24581SF	77	ATTO550	5	250
CD4	EPR6855	abcam	ab181724	20	AlexaFluor 647	1/100	250
CD20	E7B7T	CST	92688SF	48	AlexaFluor 647	1	250
CD45	B11+PD7/26	Novus	NBP2-34528	56	AlexaFluor 647	1/400	250
CD68	D4B9C	CST	26042SF	70	AlexaFluor 647	2.5	250
Antibody Panel Figure 1C row 8
Target	Clone	Vendor	Catalog number	Oligo	Fluorophore	Titer (dilution or ug/ml)	Exposure (ms)
CD20	E7B7T	CST	92688SF	48	ATTO550	1/250	150
CD3	D7A6E	CST	24581SF	77	ATTO550	5	150
CD4	EPR6855	abcam	ab181724	28	ATTO550	1/100	150
CD68	D4B9C	CST	26042SF	70	ATTO550	1/100	150
CD11c	EP1347Y	abcam	ab216655	49	ATTO550	2.5	150
LMP1	CS1-4	abcam	ab78113	76	ATTO550	1/100	150
IDO1	D5J4E	CST	91473SF	59	ATTO550	1/250	150
LAG3	D2G4O	CST	25848SF	42	ATTO550	1/100	150
Tox	E6I3Q	CST	16355SF	74	ATTO550	5	150
HLA-E	MEM-E/02	CST	73269S	69	ATTO550	1/100	150
HLA-DR	EPR3692	abcam	ab215985	65	ATTO550	10	150
DC-SIGN	DCN46	BD	551186	67	ATTO550	1/100	150
CD45RA	HI100	Biolegend	304102	11	ATTO550	1/100	150
Pax5	D7H5X	CST	93009SF	7	AlexaFluor 647	1/100	150
CD8	D8A8Y	CST	81575SF	81	AlexaFluor 647	2.5	150
FoxP3	236A/E7	Thermo	14-4777-82	61	AlexaFluor 647	5	150
CD163	EDHu-1	Novus Biologicals	BN110-40686	79	AlexaFluor 647	5	150
CD31	C31.3+C31.7+C31.10	Novus	NBP2-47785	68	AlexaFluor 647	5	150
RelA	D14E12	CST	69994SF	55	AlexaFluor 647	1	150
GLUT1	EPR3915	abcam	ab252403	38	AlexaFluor 647	5	150
PD-1	D4W2J	CST	63815SF	23	AlexaFluor 647	1/40	150
TCF1	C63D9	CST	85942SF	44	AlexaFluor 647	1/30	150
Ki-67	B56	BD Bioscience	556003	6	AlexaFluor 647	0.5	150
HLA1	EMR8-5	BD Bioscience	565292	15	AlexaFluor 647	1/50	150
Granzyme B	D6E9W	CST	79903SF	8	AlexaFluor 647	2	150
CD45RO	UCHL1	Biolegend	304202	2	AlexaFluor 647	1/100	150
Antibody Panel Figure S1B
Target	Clone	Vendor	Catalog number	Oligo	Fluorophore	Titer (dilution or ug/ml)	Exposure (ms)
CD68	D4B9C	Rarecyte	62-1047-501	NA	ArgoFluor 555L	1/200	40
CD3e	D7A6E	Rarecyte	62-1003-501	NA	ArgoFluor 548	1/200	60
Pan-CK	C11/AE1/AE3	Rarecyte	62-1117-601	NA	ArgoFluor 660L	1/200	120
FOXP3	236A/E7	Rarecyte	62-1083-501	NA	ArgoFluor 572	1/200	200
CD163	EPR14643	Rarecyte	62-1006-601	NA	ArgoFluor 602	1/200	150
CD8a	AMC908	Rarecyte	62-1007-601	NA	ArgoFluor 624	1/200	100
CD4	EPR6855	Rarecyte	62-1116-601	NA	ArgoFluor 658	1/200	175
PD-L1	E1L3N	Rarecyte	62-1009-601	NA	ArgoFluor 676	1/200	200
CD45RO	UCHL1	Rarecyte	62-1011-701	NA	ArgoFluor 706	1/200	200
PD-1	EPR4877(2)	Rarecyte	62-1130-701	NA	ArgoFluor 724	1/200	275
CD31	EPR3094	Rarecyte	62-1045-701	NA	ArgoFluor 782	1/200	275
SMA	1A4	Rarecyte	62-1046-801	NA	ArgoFluor 812	1/200	200
HLA-ABC (DIG)	EMR8-5	Rarecyte	62-1124-101	NA	NA	1/200	NA
DIG	HY-A.1	Rarecyte	62-1051-802	NA	ArgoFluor 845	1/200	150	Used to visualize HLA-ABC
Vimentin	O91D3	Rarecyte	62-1016-801	NA	ArgoFluor 874	1/200	150
Antibody Panel Tonsil
Target	Clone	Vendor	Catalog number	Oligo	Fluorophore	Titer (dilution or ug/ml)	Exposure (ms)
CD11b	EPR1344	abcam	ab209970	28	ATTO550	1/100	100
Pax5	D7H5X	CST	93009SF	7	ATTO550	1/100	100
CD8	D8A8Y	CST	81575SF	81	ATTO550	1/100	100
FoxP3	236A/E7	Thermo	14-4777-82	61	ATTO550	2.5	100
CD11c	EP1347Y	abcam	ab216655	49	AlexaFluor 647	1/50	100
BCL6	SP155	abcam	ab243920	63	AlexaFluor 647	1/100	100
CD4	EPR6855	abcam	ab181724	28	AlexaFluor 647	12.5	100
CD3	D7A6E	CST	24581SF	77	AlexaFluor 647	"1/75"	100
CD68	D4B9C	CST	26042SF	70	AlexaFluor 750	1/125	500
CD20	rIGEL/773	Novus Biologicals	NBP2-54591	48	AlexaFluor 750	5	500
CD163	EDHu-1	Novus Biologicals	BN110-40686	45	AlexaFluor 750	5	500
CD31	C31.3+C31.7+C31.10	Novus Biologicals	NBP2-47785	68	AlexaFluor 750	3.125	500
Antibody Panel DLBCL TMA
Target	Clone	Vendor	Catalog number	Oligo	Fluorophore	Titer (dilution or ug/ml)	Exposure (ms)
CD20	rIGEL/773	Novus Biologicals	NBP2-54591	48	ATTO550	5	150
CD3	D7A6E	CST	24581SF	77	ATTO550	5	150
CD4	EPR6855	abcam	ab181724	28	ATTO550	5	150
CD45RA	HI100	Biolegend	304102	72	ATTO550	5	150
CD11c	EP1347Y	abcam	ab216655	49	ATTO550	2.5	150
CDT1	EPR17891	abcam	ab236152	26	ATTO550	2.5	150
pHH3	HTA-28	SCBT	sc-56745 LS	21	ATTO550	4	150
BCL2	124	Novus Biologicals	NBP2-34513	41	ATTO550	5	500
HLA1	EMR8-5	BD Bioscience	565292	15	ATTO550	19	150
PD-1	D4W2J	CST	63815SF	23	ATTO550	12.5	150
LMP1	CS1-4	abcam	ab78113	76	ATTO550	5	150
CD68	D4B9C	CST	26042SF	70	ATTO550	4	150
Pax5	D7H5X	CST	93009SF	7	AlexaFluor 647	5	150
CD8	D8A8Y	CST	81575SF	81	AlexaFluor 647	2	150
FoxP3	236A/E7	Thermo	14-4777-82	61	AlexaFluor 647	3.333	150
CD45RO	UCHL1	Biolegend	304202	2	AlexaFluor 647	5	150
CD15	MC480	CST	74180SF	14	AlexaFluor 647	2.5	150
Geminin	F-7	SCBT	sc-74456 LS	24	AlexaFluor 647	1	150
Ki-67	B56	BD Bioscience	556003	6	AlexaFluor 647	1	150
BCL6	SP155	abcam	ab243920	63	AlexaFluor 647	5	500
HLA-DR	EPR3692	abcam	ab215985	65	AlexaFluor 647	19	150
LAG3	D2G4O	CST	25848SF	42	AlexaFluor 647	5	150
Granzyme B	D6E9W	CST	79903SF	8	AlexaFluor 647	2	150
CD31	C31.3+C31.7+C31.10	Novus Biologicals	NBP2-47785	68	AlexaFluor 647	2.5	150
CD163	EDHu-1	Thermo	MA1-82342	70	AlexaFluor 647	5	150
Tox/Tox2	E6I3Q	CST	16355SF	NA	AlexaFluor 532	1/80	200	Imaged on the GeoMx
PD-L1	E1L3N	CST	85164SF	NA	NA	4	NA	Imaged on the GeoMx via Strep; antibody was biotinylated
Streptavidin (PD-L1)	NA	Biolegend	405240	NA	AlexaFluor 594	1/100	200	Imaged on the GeoMx
c-Myc	Y69	abcam	ab190560	NA	AlexaFluor 647	1/125	200	Imaged on the GeoMx
Nuclear staining across all panels
Stain	Used in	Vendor	Catalog number	Oligo	Fluorophore	Concentration	Exposure (ms)
Hoechst 33342	Proteomics	Thermo	H3570	NA	NA	33.33 ug/ml	4
SYTO13	Transcriptomics	Thermo	S7575	NA	NA	100 nM	50
